# Variance heterogeneity genome-wide mapping for cadmium in bread wheat reveals novel genomic loci and epistatic interactions

**DOI:** 10.1101/668087

**Authors:** Waseem Hussain, Malachy Campbell, Diego Jarquin, Harkamal Walia, Gota Morota

**Author notes:** **Corresponding author**, Waseem Hussain, Department of Agronomy and Horticulture, University of Nebraska-Lincoln, Lincoln, Nebraska 68583 USA., Current address: International Rice Research Institute, Los Banos, Philippines, Gota Morota, Department of Animal and Poultry Sciences, Virginia Polytechnic Institute and State University, 175 West Campus Drive, Blacksburg, Virginia 24061 USA. **Core Ideas:** Variance-heterogeneity mapping for grain Cadmium (Cd) concentration in bread wheat was performed. Novel variance-heterogeneity loci were detected on chromosomes 2A and 2B. Loci influencing both mean and variance were identified on chromosome 5A. Identified variance-heterogeneity loci were associated with epistatic interactions. Homoeology within the vQTL on chromosomes 2A and 2B was found. ABC transporter, ATP-binding cassette transporter; Cd, cadmium; DGLM, double generalized linear model; GLM, generalized linear model; GRM, genomic relationship matrix; HGLM, Hierarchical generalized linear model; HWW, hard-red winter wheat; mQTL, mean quantitative trait loci; mvQTL, mean-variance quantitative trait loci; QTL, quantitative trait loci; ROS, reactive oxygen species; SNP, single nucleotide polymorphism; vQTL, variance heterogeneity quantitative trait loci; variance vGWAS heterogeneity genome-wide association studies.

## Abstract

Genome-wide association mapping identifies quantitative trait loci (QTL) that influence the mean differences between the marker genotypes for a given trait. While most loci influence the mean value of a trait, certain loci, known as variance heterogeneity QTL (vQTL) determine the variability of the trait instead of the mean trait value (mQTL). In the present study, we performed a variance heterogeneity genome-wide association study (vGWAS) for grain cadmium (Cd) concentration in bread wheat. We used double generalized linear model and hierarchical generalized linear model to identify vQTL associated with grain Cd. We identified novel vQTL regions on chromosomes 2A and 2B that contribute to the Cd variation and loci that affect both mean and variance heterogeneity (mvQTL) on chromosome 5A. In addition, our results demonstrated the presence of epistatic interactions between vQTL and mvQTL, which could explain variance heterogeneity. Overall, we provide novel insights into the genetic architecture of grain Cd concentration and report the first application of vGWAS in wheat. Moreover, our findings indicated that epistasis is an important mechanism underlying natural variation for grain Cd concentration.
