## Supplementary File S2 for "Variance heterogeneity genome-wide mapping for cadmium in bread wheat reveals novel genomic loci and epistatic interactions"

### Sheet: Info
The file contains three sheets:
Candidate_genes sheet contains a list of all the candidate genes in the 2A and 2B regions
Slected_putative_candidates sheet contains a list of putative candidate genes associated with mineral regulation in plants
Homoeologous_gene_set_2A sheet contains a list of duplicate and triplicate genes in the 2A region

### Sheet: Candidate_genes
List of candidate genes associated with the vQTL on chromosome 2A
Region	Literature	Gene_ID	is_repr	AHRD-Quality-Code	Blast-Hit-Accession		Pfam-IDs-(Description)	Interpro-IDs-(Description)	GO-IDs-(Description)-via-Interpro	Gene-or-TE-TE?-U (via-function)	Pfam-IDs	Interpro-IDs	GO-IDs-via-Interpro
		TraesCS2A01G473900.1	1	***	tr|Q8H1F1|Q8H1F1_ARATH	AP-5 complex subunit zeta-1	PF14764: AP-5 complex subunit, vesicle trafficking	IPR011989: Armadillo-like helical; IPR028222: AP-5 complex subunit zeta-1	GO:0044599 CC: AP-5 adaptor complex	G	PF14764	IPR011989; IPR028222	GO:0044599
		TraesCS2A01G474000.1	1	***	tr|B9GU68|B9GU68_POPTR	Homeobox-leucine zipper family protein	PF00046: Homeobox domain; PF01852: START domain	IPR001356: Homeobox domain; IPR002913: START domain; IPR009057: Homeobox domain-like; IPR017970: Homeobox, conserved site; IPR023393: START-like domain	GO:0003677 MF: DNA binding;GO:0006355 BP: regulation of transcription, DNA-templated;GO:0008289 MF: lipid binding;GO:0043565 MF: sequence-specific DNA binding	G	PF00046; PF01852	IPR001356; IPR002913; IPR009057; IPR017970; IPR023393	GO:0003677; GO:0006355; GO:0008289; GO:0043565
		TraesCS2A01G474100.1	1	*-*	tr|Q6QJE1|Q6QJE1_CHLRE	Chloroplast ATP-binding protein	PF00005: ABC transporter	IPR003439: ABC transporter-like; IPR003593: AAA+ ATPase domain; IPR005895: ABC transporter, haem export, CcmA; IPR027417: P-loop containing nucleoside triphosphate hydrolase	GO:0005215 MF: transporter activity;GO:0005524 MF: ATP binding;GO:0016887 MF: ATPase activity;GO:0017004 BP: cytochrome complex assembly;GO:0030288 CC: outer membrane-bounded periplasmic space	G	PF00005	IPR003439; IPR003593; IPR005895; IPR027417	GO:0005215; GO:0005524; GO:0016887; GO:0017004; GO:0030288
		TraesCS2A01G474200.1	1	--*	AT1G27660.1	basic helix-loop-helix (bHLH) DNA-binding superfamily protein				G
		TraesCS2A01G474300.1	1	***	tr|A0A199VCV1|A0A199VCV1_ANACO	CRIB domain-containing protein RIC10	PF00786: P21-Rho-binding domain	IPR000095: CRIB domain		G	PF00786	IPR000095
		TraesCS2A01G474400.1	1	***	tr|N1QP54|N1QP54_AEGTA	B3 domain-containing protein	PF02362: B3 DNA binding domain	IPR003340: B3 DNA binding domain; IPR015300: DNA-binding pseudobarrel domain	GO:0003677 MF: DNA binding	G	PF02362	IPR003340; IPR015300	GO:0003677
		TraesCS2A01G474500.1	1	*-*	tr|M7YET0|M7YET0_TRIUA	Protein translation factor SUI1-like protein	PF01253: Translation initiation factor SUI1	IPR001950: SUI1 domain; IPR005874: Eukaryotic translation initiation factor SUI1	GO:0003743 MF: translation initiation factor activity;GO:0006413 BP: translational initiation	G	PF01253	IPR001950; IPR005874	GO:0003743; GO:0006413
		TraesCS2A01G474600.1	1	--*	AT1G27660.1	basic helix-loop-helix (bHLH) DNA-binding superfamily protein				G
	AT1G56430	TraesCS2A01G474700.1	1	***	tr|W5AVL3|W5AVL3_WHEAT	Glycosyltransferase	PF00201: UDP-glucoronosyl and UDP-glucosyl transferase	IPR002213: UDP-glucuronosyl/UDP-glucosyltransferase	GO:0008152 BP: metabolic process;GO:0016758 MF: transferase activity, transferring hexosyl groups	G	PF00201	IPR002213	GO:0008152; GO:0016758
		TraesCS2A01G474800.1	1	***	tr|A0A1D1ZDN8|A0A1D1ZDN8_9ARAE	Serine hydroxymethyltransferase				G
		TraesCS2A01G474900.1	1	***	tr|A0A0K9P386|A0A0K9P386_ZOSMR	APO protein	PF05634: APO RNA-binding	IPR023342: APO domain	GO:0003723 MF: RNA binding	G	PF05634	IPR023342	GO:0003723
	MYB72/MYB36	TraesCS2A01G475000.1	1	--*	tr|G7IA45|G7IA45_MEDTR	MADS-box transcription factor	PF01486: K-box region	IPR002487: Transcription factor, K-box	GO:0003700 MF: transcription factor activity, sequence-specific DNA binding;GO:0005634 CC: nucleus;GO:0006355 BP: regulation of transcription, DNA-templated	G	PF01486	IPR002487	GO:0003700; GO:0005634; GO:0006355
		TraesCS2A01G475100.1	1	***	tr|A0A151UF79|A0A151UF79_CAJCA	Ubiquitin	PF00240: Ubiquitin family	IPR000626: Ubiquitin domain; IPR019954: Ubiquitin conserved site; IPR019956: Ubiquitin; IPR029071: Ubiquitin-related domain	GO:0005515 MF: protein binding	G	PF00240	IPR000626; IPR019954; IPR019956; IPR029071	GO:0005515
		TraesCS2A01G475200.1	1	***	tr|A0A1D5TCK6|A0A1D5TCK6_WHEAT	rRNA N-glycosidase	PF00161: Ribosome inactivating protein	IPR001574: Ribosome-inactivating protein; IPR016138: Ribosome-inactivating protein, subdomain 1	GO:0017148 BP: negative regulation of translation;GO:0030598 MF: rRNA N-glycosylase activity	G	PF00161	IPR001574; IPR016138	GO:0017148; GO:0030598
		TraesCS2A01G475300.1	1	*-*	tr|A0A1D6APT2|A0A1D6APT2_WHEAT	GrpE protein homolog		IPR001810: F-box domain	GO:0005515 MF: protein binding	G		IPR001810	GO:0005515
		TraesCS2A01G475400.1	1	*-*	AT3G24240.1	Leucine-rich repeat receptor-like protein kinase family protein	PF13855: Leucine rich repeat	IPR001611: Leucine-rich repeat; IPR003591: Leucine-rich repeat, typical subtype; IPR032675: Leucine-rich repeat domain, L domain-like	GO:0005515 MF: protein binding	G	PF13855	IPR001611; IPR003591; IPR032675	GO:0005515
		TraesCS2A01G475500.1	1	*-*	tr|A0A1D6B4W0|A0A1D6B4W0_WHEAT	GrpE protein homolog		IPR001810: F-box domain	GO:0005515 MF: protein binding	G		IPR001810	GO:0005515
		TraesCS2A01G475600.1	1	***	tr|A0A0K9PZF9|A0A0K9PZF9_ZOSMR	U-box domain-containing protein	PF04564: U-box domain; PF00514: Armadillo/beta-catenin-like repeat	IPR000225: Armadillo; IPR003613: U box domain; IPR011989: Armadillo-like helical; IPR013083: Zinc finger, RING/FYVE/PHD-type; IPR016024: Armadillo-type fold	GO:0004842 MF: ubiquitin-protein transferase activity;GO:0005488 MF: binding;GO:0005515 MF: protein binding;GO:0016567 BP: protein ubiquitination	G	PF04564; PF00514	IPR000225; IPR003613; IPR011989; IPR013083; IPR016024	GO:0004842; GO:0005488; GO:0005515; GO:0016567
		TraesCS2A01G475700.1	1	*-*	tr|A0A1D6B4W0|A0A1D6B4W0_WHEAT	GrpE protein homolog		IPR001810: F-box domain	GO:0005515 MF: protein binding	G		IPR001810	GO:0005515
2A		TraesCS2A01G475800.1	1	***	tr|A0A061DHL2|A0A061DHL2_THECC	RING/U-box superfamily protein, putative	PF13639: Ring finger domain	IPR001841: Zinc finger, RING-type; IPR013083: Zinc finger, RING/FYVE/PHD-type	GO:0005515 MF: protein binding;GO:0008270 MF: zinc ion binding	G	PF13639	IPR001841; IPR013083	GO:0005515; GO:0008270
	MYB10	TraesCS2A01G475900.1	1	***	tr|A0A199VGJ0|A0A199VGJ0_ANACO	26S protease regulatory subunit	PF00004: ATPase family associated with various cellular activities (AAA)	IPR003593: AAA+ ATPase domain; IPR003959: ATPase, AAA-type, core; IPR003960: ATPase, AAA-type, conserved site; IPR005937: 26S proteasome subunit P45; IPR027417: P-loop containing nucleoside triphosphate hydrolase	GO:0005524 MF: ATP binding;GO:0005737 CC: cytoplasm;GO:0016787 MF: hydrolase activity;GO:0030163 BP: protein catabolic process	G	PF00004	IPR003593; IPR003959; IPR003960; IPR005937; IPR027417	GO:0005524; GO:0005737; GO:0016787; GO:0030163
		TraesCS2A01G476000.1	1	---	sp|A5GF86|IF2_GEOUR	Translation initiation factor IF-2				G
	MYB72/MYB36	TraesCS2A01G476100.1	1	*-*	tr|W9RY64|W9RY64_9ROSA	Ethylene-responsive transcription factor		IPR001471: AP2/ERF domain; IPR016177: DNA-binding domain	GO:0003677 MF: DNA binding;GO:0003700 MF: transcription factor activity, sequence-specific DNA binding;GO:0006355 BP: regulation of transcription, DNA-templated	G		IPR001471; IPR016177	GO:0003677; GO:0003700; GO:0006355
		TraesCS2A01G476200.1	1	***	tr|A0A199UFP0|A0A199UFP0_ANACO	Pentatricopeptide repeat-containing protein	PF13041: PPR repeat family; PF01535: PPR repeat	IPR002885: Pentatricopeptide repeat; IPR011990: Tetratricopeptide-like helical domain	GO:0005515 MF: protein binding	G	PF13041; PF01535	IPR002885; IPR011990	GO:0005515
		TraesCS2A01G476300.2	1	***	tr|A0A1D5TCA3|A0A1D5TCA3_WHEAT	Peroxidase	PF00141: Peroxidase	IPR000823: Plant peroxidase; IPR002016: Haem peroxidase, plant/fungal/bacterial; IPR010255: Haem peroxidase; IPR019794: Peroxidase, active site	GO:0004601 MF: peroxidase activity;GO:0006979 BP: response to oxidative stress;GO:0020037 MF: heme binding;GO:0055114 BP: oxidation-reduction process	G	PF00141	IPR000823; IPR002016; IPR010255; IPR019794	GO:0004601; GO:0006979; GO:0020037; GO:0055114
		TraesCS2A01G476400.1	1	***	tr|A0A061GGB2|A0A061GGB2_THECC	Late embryogenesis abundant (LEA) hydroxyproline-rich glycoprotein family	PF03168: Late embryogenesis abundant protein	IPR004864: Late embryogenesis abundant protein, LEA-14; IPR013783: Immunoglobulin-like fold		G	PF03168	IPR004864; IPR013783
		TraesCS2A01G476500.1	1	***	tr|M8AV69|M8AV69_AEGTA	Pathogenesis-related protein 1	PF00407: Pathogenesis-related protein Bet v I family	IPR000916: Bet v I/Major latex protein; IPR023393: START-like domain; IPR024949: Bet v I type allergen	GO:0006952 BP: defense response;GO:0009607 BP: response to biotic stimulus	G	PF00407	IPR000916; IPR023393; IPR024949	GO:0006952; GO:0009607
		TraesCS2A01G476600.1	1	***	tr|M8AV69|M8AV69_AEGTA	Pathogenesis-related protein 1	PF00407: Pathogenesis-related protein Bet v I family	IPR000916: Bet v I/Major latex protein; IPR023393: START-like domain; IPR024949: Bet v I type allergen	GO:0006952 BP: defense response;GO:0009607 BP: response to biotic stimulus	G	PF00407	IPR000916; IPR023393; IPR024949	GO:0006952; GO:0009607
		TraesCS2A01G476700.1	1	***	tr|M8AV69|M8AV69_AEGTA	Pathogenesis-related protein 1	PF00407: Pathogenesis-related protein Bet v I family	IPR000916: Bet v I/Major latex protein; IPR023393: START-like domain; IPR024949: Bet v I type allergen	GO:0006952 BP: defense response;GO:0009607 BP: response to biotic stimulus	G	PF00407	IPR000916; IPR023393; IPR024949	GO:0006952; GO:0009607
		TraesCS2A01G476800.2	1	***	tr|M8AV69|M8AV69_AEGTA	Pathogenesis-related protein 1	PF00407: Pathogenesis-related protein Bet v I family	IPR000916: Bet v I/Major latex protein; IPR023393: START-like domain; IPR024949: Bet v I type allergen	GO:0006952 BP: defense response;GO:0009607 BP: response to biotic stimulus	G	PF00407	IPR000916; IPR023393; IPR024949	GO:0006952; GO:0009607
		TraesCS2A01G476900.1	1	***	tr|M8AV69|M8AV69_AEGTA	Pathogenesis-related protein 1	PF00407: Pathogenesis-related protein Bet v I family	IPR000916: Bet v I/Major latex protein; IPR023393: START-like domain; IPR024949: Bet v I type allergen	GO:0006952 BP: defense response;GO:0009607 BP: response to biotic stimulus	G	PF00407	IPR000916; IPR023393; IPR024949	GO:0006952; GO:0009607
		TraesCS2A01G477000.1	1	***	tr|M8AV69|M8AV69_AEGTA	Pathogenesis-related protein 1	PF00407: Pathogenesis-related protein Bet v I family	IPR000916: Bet v I/Major latex protein; IPR023393: START-like domain; IPR024949: Bet v I type allergen	GO:0006952 BP: defense response;GO:0009607 BP: response to biotic stimulus	G	PF00407	IPR000916; IPR023393; IPR024949	GO:0006952; GO:0009607
		TraesCS2A01G477200.1	1	***	tr|B7UBD5|B7UBD5_SETIT	NBS-LRR disease resistance protein	PF00931: NB-ARC domain	IPR002182: NB-ARC; IPR011991: Winged helix-turn-helix DNA-binding domain; IPR027417: P-loop containing nucleoside triphosphate hydrolase; IPR032675: Leucine-rich repeat domain, L domain-like	GO:0043531 MF: ADP binding	G	PF00931	IPR002182; IPR011991; IPR027417; IPR032675	GO:0043531
		TraesCS2A01G477400.1	1	***	tr|A0A199VUQ7|A0A199VUQ7_ANACO	GDSL esterase/lipase	PF00657: GDSL-like Lipase/Acylhydrolase	IPR001087: GDSL lipase/esterase; IPR013830: SGNH hydrolase-type esterase domain	GO:0016788 MF: hydrolase activity, acting on ester bonds	G	PF00657	IPR001087; IPR013830	GO:0016788
		TraesCS2A01G477500.1	1	***	tr|Q3LAF9|Q3LAF9_HORVU	Pentatricopeptide repeat-containing protein	PF01535: PPR repeat; PF13041: PPR repeat family	IPR002885: Pentatricopeptide repeat; IPR011990: Tetratricopeptide-like helical domain	GO:0005515 MF: protein binding	G	PF01535; PF13041	IPR002885; IPR011990	GO:0005515
		TraesCS2A01G477600.1	1	***	tr|W5AY71|W5AY71_WHEAT	Non-specific lipid-transfer protein	PF00234: Protease inhibitor/seed storage/LTP family	IPR000528: Plant lipid transfer protein/Par allergen; IPR016140: Bifunctional inhibitor/plant lipid transfer protein/seed storage helical domain	GO:0006869 BP: lipid transport;GO:0008289 MF: lipid binding	G	PF00234	IPR000528; IPR016140	GO:0006869; GO:0008289
		TraesCS2A01G477700.1	1	***	tr|M7YJJ9|M7YJJ9_TRIUA	Non-specific lipid-transfer protein	PF00234: Protease inhibitor/seed storage/LTP family	IPR000528: Plant lipid transfer protein/Par allergen; IPR016140: Bifunctional inhibitor/plant lipid transfer protein/seed storage helical domain	GO:0006869 BP: lipid transport;GO:0008289 MF: lipid binding	G	PF00234	IPR000528; IPR016140	GO:0006869; GO:0008289
		TraesCS2A01G478000.1	1	***	tr|A0A0K9NL88|A0A0K9NL88_ZOSMR	Histone-lysine N-methyltransferase	PF10440: Ubiquitin-binding WIYLD domain; PF05033: Pre-SET motif; PF00856: SET domain	IPR001214: SET domain; IPR007728: Pre-SET domain; IPR018848: WIYLD domain; IPR025776: Histone-lysine N-methyltransferase SUVR4/SUVR1/SUVR2	GO:0005515 MF: protein binding;GO:0005634 CC: nucleus;GO:0008270 MF: zinc ion binding;GO:0018024 MF: histone-lysine N-methyltransferase activity;GO:0034968 BP: histone lysine methylation	G	PF10440; PF05033; PF00856	IPR001214; IPR007728; IPR018848; IPR025776	GO:0005515; GO:0005634; GO:0008270; GO:0018024; GO:0034968
		List of the candidate genes associated with the vQTL on 2B chromosomes
	MYB72	TraesCS2B01G478900.1	1	***	AT1G65920.1	Regulator of chromosome condensation (RCC1) family with FYVE zinc finger domain-containing protein	PF00415: Regulator of chromosome condensation (RCC1) repeat; PF01363: FYVE zinc finger; PF13713: Transcription factor BRX N-terminal domain; PF08381: Transcription factor regulating root and shoot growth via Pin3	IPR000306: FYVE zinc finger; IPR000408: Regulator of chromosome condensation, RCC1; IPR009091: Regulator of chromosome condensation 1/beta-lactamase-inhibitor protein II; IPR011011: Zinc finger, FYVE/PHD-type; IPR011993: PH domain-like; IPR013083: Zinc finger, RING/FYVE/PHD-type; IPR013591: Brevis radix (BRX) domain; IPR017455: Zinc finger, FYVE-related; IPR027988: Transcription factor BREVIS RAD…	GO:0046872 MF: metal ion binding	G	PF00415; PF01363; PF13713; PF08381	IPR000306; IPR000408; IPR009091; IPR011011; IPR011993; IPR013083; IPR013591; IPR017455; IPR027988	GO:0046872
		TraesCS2B01G494800.1	1	-**	tr|G7KAG0|G7KAG0_MEDTR	Leguminosin group485 secreted peptide				G
		TraesCS2B01G494900.1	1	*-*	tr|A0A0H3Y8W2|A0A0H3Y8W2_SALMI	Basic helix-loop-helix transcription factor	PF00010: Helix-loop-helix DNA-binding domain	IPR011598: Myc-type, basic helix-loop-helix (bHLH) domain	GO:0046983 MF: protein dimerization activity	G	PF00010	IPR011598	GO:0046983
	AT1G56430/AT4G19690	TraesCS2B01G495100.1	1	***	tr|D0VBJ2|D0VBJ2_9POAL	O-methyltransferase-like protein	PF08100: Dimerisation domain; PF00891: O-methyltransferase	IPR001077: O-methyltransferase, family 2; IPR011991: Winged helix-turn-helix DNA-binding domain; IPR012967: Plant methyltransferase dimerisation; IPR016461: O-methyltransferase COMT-type; IPR029063: S-adenosyl-L-methionine-dependent methyltransferase	GO:0008168 MF: methyltransferase activity;GO:0008171 MF: O-methyltransferase activity;GO:0046983 MF: protein dimerization activity	G	PF08100; PF00891	IPR001077; IPR011991; IPR012967; IPR016461; IPR029063	GO:0008168; GO:0008171; GO:0046983
		TraesCS2B01G495200.1	1	*-*	tr|Q7XEG3|Q7XEG3_ORYSJ	BTB/POZ domain containing protein	PF00651: BTB/POZ domain	IPR000210: BTB/POZ domain; IPR011333: SKP1/BTB/POZ domain	GO:0005515 MF: protein binding	G	PF00651	IPR000210; IPR011333	GO:0005515
		TraesCS2B01G495300.1	1	*-*	tr|Q7XEG3|Q7XEG3_ORYSJ	BTB/POZ domain containing protein	PF00651: BTB/POZ domain	IPR000210: BTB/POZ domain; IPR011333: SKP1/BTB/POZ domain	GO:0005515 MF: protein binding	G	PF00651	IPR000210; IPR011333	GO:0005515
		TraesCS2B01G495400.1	1	***	tr|M8ABM3|M8ABM3_TRIUA	BTB/POZ and MATH domain-containing protein 2	PF00917: MATH domain; PF00651: BTB/POZ domain	IPR000210: BTB/POZ domain; IPR002083: MATH/TRAF domain; IPR008974: TRAF-like; IPR011333: SKP1/BTB/POZ domain	GO:0005515 MF: protein binding	G	PF00917; PF00651	IPR000210; IPR002083; IPR008974; IPR011333	GO:0005515
		TraesCS2B01G495500.1	1	***	tr|A2TLI0|A2TLI0_HORVV	Histidine kinase	PF08448: PAS fold; PF00512: His Kinase A (phospho-acceptor) domain; PF02518: Histidine kinase-, DNA gyrase B-, and HSP90-like ATPase	IPR000014: PAS domain; IPR003594: Histidine kinase-like ATPase, C-terminal domain; IPR003661: Signal transduction histidine kinase, dimerisation/phosphoacceptor domain; IPR004358: Signal transduction histidine kinase-related protein, C-terminal; IPR005467: Histidine kinase domain; IPR013656: PAS fold-4	GO:0000155 MF: phosphorelay sensor kinase activity;GO:0007165 BP: signal transduction;GO:0016310 BP: phosphorylation;GO:0016772 MF: transferase activity, transferring phosphorus-containing groups	G	PF08448; PF00512; PF02518	IPR000014; IPR003594; IPR003661; IPR004358; IPR005467; IPR013656	GO:0000155; GO:0007165; GO:0016310; GO:0016772
		TraesCS2B01G495600.1	1	--*	AT5G56220.2	P-loop containing nucleoside triphosphate hydrolases superfamily protein				G
		TraesCS2B01G495700.1	1	***	tr|A0A061FD24|A0A061FD24_THECC	RNA-binding family protein	PF00076: RNA recognition motif. (a.k.a. RRM, RBD, or RNP domain)	IPR000504: RNA recognition motif domain	GO:0003676 MF: nucleic acid binding	G	PF00076	IPR000504	GO:0003676
		TraesCS2B01G495800.2	1	--*	AT4G00200.2	AT hook motif DNA-binding family protein				G
		TraesCS2B01G495900.1	1	***	tr|Q2R115|Q2R115_ORYSJ	BTB/POZ domain containing protein, expressed	PF00651: BTB/POZ domain	IPR000210: BTB/POZ domain; IPR008974: TRAF-like; IPR011333: SKP1/BTB/POZ domain	GO:0005515 MF: protein binding	G	PF00651	IPR000210; IPR008974; IPR011333	GO:0005515
		TraesCS2B01G496000.1	1	***	tr|Q2R115|Q2R115_ORYSJ	BTB/POZ domain containing protein, expressed	PF00651: BTB/POZ domain	IPR000210: BTB/POZ domain; IPR008974: TRAF-like; IPR011333: SKP1/BTB/POZ domain	GO:0005515 MF: protein binding	G	PF00651	IPR000210; IPR008974; IPR011333	GO:0005515
		TraesCS2B01G496100.1	1	--*	tr|A0A1E5VEM6|A0A1E5VEM6_9POAL	DNA topoisomerase				G
		TraesCS2B01G496200.1	1	***	tr|Q2R115|Q2R115_ORYSJ	BTB/POZ domain containing protein, expressed	PF00651: BTB/POZ domain	IPR000210: BTB/POZ domain; IPR002083: MATH/TRAF domain; IPR008974: TRAF-like; IPR011333: SKP1/BTB/POZ domain	GO:0005515 MF: protein binding	G	PF00651	IPR000210; IPR002083; IPR008974; IPR011333	GO:0005515
		TraesCS2B01G496300.1	1	***	tr|M8ABM3|M8ABM3_TRIUA	BTB/POZ and MATH domain-containing protein 2	PF00651: BTB/POZ domain	IPR000210: BTB/POZ domain; IPR002083: MATH/TRAF domain; IPR008974: TRAF-like; IPR011333: SKP1/BTB/POZ domain	GO:0005515 MF: protein binding	G	PF00651	IPR000210; IPR002083; IPR008974; IPR011333	GO:0005515
		TraesCS2B01G496400.1	1	***	tr|M8ABM3|M8ABM3_TRIUA	BTB/POZ and MATH domain-containing protein 2	PF00917: MATH domain; PF00651: BTB/POZ domain	IPR000210: BTB/POZ domain; IPR002083: MATH/TRAF domain; IPR008974: TRAF-like; IPR011333: SKP1/BTB/POZ domain	GO:0005515 MF: protein binding	G	PF00917; PF00651	IPR000210; IPR002083; IPR008974; IPR011333	GO:0005515
		TraesCS2B01G496500.1	1	***	tr|A0A1E5UNG4|A0A1E5UNG4_9POAL	BTB/POZ and MATH domain-containing protein 2	PF00917: MATH domain; PF00651: BTB/POZ domain	IPR000210: BTB/POZ domain; IPR002083: MATH/TRAF domain; IPR008974: TRAF-like; IPR011333: SKP1/BTB/POZ domain	GO:0005515 MF: protein binding	G	PF00917; PF00651	IPR000210; IPR002083; IPR008974; IPR011333	GO:0005515
		TraesCS2B01G496600.1	1	***	tr|M8BHZ3|M8BHZ3_AEGTA	Apolipoprotein D	PF08212: Lipocalin-like domain	IPR000566: Lipocalin/cytosolic fatty-acid binding domain; IPR012674: Calycin; IPR022272: Lipocalin family conserved site		G	PF08212	IPR000566; IPR012674; IPR022272
		TraesCS2B01G496700.1	1	***	tr|C1KAE3|C1KAE3_HORVU	NBS-LRR disease resistance protein-like protein	PF00931: NB-ARC domain	IPR002182: NB-ARC; IPR011991: Winged helix-turn-helix DNA-binding domain; IPR027417: P-loop containing nucleoside triphosphate hydrolase; IPR032675: Leucine-rich repeat domain, L domain-like	GO:0043531 MF: ADP binding	G	PF00931	IPR002182; IPR011991; IPR027417; IPR032675	GO:0043531
		TraesCS2B01G496800.1	1	*-*	AT1G69550.1	disease resistance protein (TIR-NBS-LRR class)		IPR032675: Leucine-rich repeat domain, L domain-like		G		IPR032675
		TraesCS2B01G496900.1	1	--*	AT3G44670.2	Disease resistance protein (TIR-NBS-LRR class) family		IPR032675: Leucine-rich repeat domain, L domain-like		G		IPR032675
		TraesCS2B01G497000.1	1	***	tr|C1KAE3|C1KAE3_HORVU	NBS-LRR disease resistance protein-like protein	PF00931: NB-ARC domain	IPR002182: NB-ARC; IPR011991: Winged helix-turn-helix DNA-binding domain; IPR027417: P-loop containing nucleoside triphosphate hydrolase; IPR032675: Leucine-rich repeat domain, L domain-like	GO:0043531 MF: ADP binding	G	PF00931	IPR002182; IPR011991; IPR027417; IPR032675	GO:0043531
		TraesCS2B01G497200.1	1	***	tr|C1KAE3|C1KAE3_HORVU	NBS-LRR disease resistance protein-like protein	PF00931: NB-ARC domain	IPR002182: NB-ARC; IPR011991: Winged helix-turn-helix DNA-binding domain; IPR027417: P-loop containing nucleoside triphosphate hydrolase; IPR032675: Leucine-rich repeat domain, L domain-like	GO:0043531 MF: ADP binding	G	PF00931	IPR002182; IPR011991; IPR027417; IPR032675	GO:0043531
		TraesCS2B01G497300.1	1	*-*	AT3G44400.5	Disease resistance protein (TIR-NBS-LRR class) family		IPR032675: Leucine-rich repeat domain, L domain-like		G		IPR032675
		TraesCS2B01G497400.1	1	***	tr|Q8H1F1|Q8H1F1_ARATH	AP-5 complex subunit zeta-1	PF14764: AP-5 complex subunit, vesicle trafficking	IPR011989: Armadillo-like helical; IPR016024: Armadillo-type fold; IPR028222: AP-5 complex subunit zeta-1	GO:0005488 MF: binding;GO:0044599 CC: AP-5 adaptor complex	G	PF14764	IPR011989; IPR016024; IPR028222	GO:0005488; GO:0044599
		TraesCS2B01G497500.1	1	***	tr|B9GU68|B9GU68_POPTR	Homeobox-leucine zipper family protein	PF00046: Homeobox domain; PF01852: START domain	IPR001356: Homeobox domain; IPR002913: START domain; IPR009057: Homeobox domain-like; IPR017970: Homeobox, conserved site; IPR023393: START-like domain	GO:0003677 MF: DNA binding;GO:0006355 BP: regulation of transcription, DNA-templated;GO:0008289 MF: lipid binding;GO:0043565 MF: sequence-specific DNA binding	G	PF00046; PF01852	IPR001356; IPR002913; IPR009057; IPR017970; IPR023393	GO:0003677; GO:0006355; GO:0008289; GO:0043565
	MYB10	TraesCS2B01G497600.1	1	*-*	tr|Q6QJE1|Q6QJE1_CHLRE	Chloroplast ATP-binding protein	PF00005: ABC transporter	IPR003439: ABC transporter-like; IPR003593: AAA+ ATPase domain; IPR005895: ABC transporter, haem export, CcmA; IPR027417: P-loop containing nucleoside triphosphate hydrolase	GO:0005215 MF: transporter activity;GO:0005524 MF: ATP binding;GO:0016887 MF: ATPase activity;GO:0017004 BP: cytochrome complex assembly;GO:0030288 CC: outer membrane-bounded periplasmic space	G	PF00005	IPR003439; IPR003593; IPR005895; IPR027417	GO:0005215; GO:0005524; GO:0016887; GO:0017004; GO:0030288
		TraesCS2B01G497700.1	1	--*	AT1G27660.1	basic helix-loop-helix (bHLH) DNA-binding superfamily protein				G
		TraesCS2B01G497800.1	1	***	tr|A0A199VCV1|A0A199VCV1_ANACO	CRIB domain-containing protein RIC10	PF00786: P21-Rho-binding domain	IPR000095: CRIB domain		G	PF00786	IPR000095
		TraesCS2B01G497900.1	1	***	tr|N1QP54|N1QP54_AEGTA	B3 domain-containing protein	PF02362: B3 DNA binding domain	IPR003340: B3 DNA binding domain; IPR015300: DNA-binding pseudobarrel domain	GO:0003677 MF: DNA binding	G	PF02362	IPR003340; IPR015300	GO:0003677
		TraesCS2B01G498000.1	1	***	tr|N1QP54|N1QP54_AEGTA	B3 domain-containing protein	PF02362: B3 DNA binding domain	IPR003340: B3 DNA binding domain; IPR015300: DNA-binding pseudobarrel domain	GO:0003677 MF: DNA binding	G	PF02362	IPR003340; IPR015300	GO:0003677
		TraesCS2B01G498100.1	1	*-*	tr|M7YET0|M7YET0_TRIUA	Protein translation factor SUI1-like protein	PF01253: Translation initiation factor SUI1	IPR001950: SUI1 domain; IPR005874: Eukaryotic translation initiation factor SUI1	GO:0003743 MF: translation initiation factor activity;GO:0006413 BP: translational initiation	G	PF01253	IPR001950; IPR005874	GO:0003743; GO:0006413
		TraesCS2B01G498200.1	1	--*	AT1G27660.1	basic helix-loop-helix (bHLH) DNA-binding superfamily protein				G
	AT1G56430	TraesCS2B01G498300.1	1	***	tr|W5B6G8|W5B6G8_WHEAT	Glycosyltransferase	PF00201: UDP-glucoronosyl and UDP-glucosyl transferase	IPR002213: UDP-glucuronosyl/UDP-glucosyltransferase	GO:0008152 BP: metabolic process;GO:0016758 MF: transferase activity, transferring hexosyl groups	G	PF00201	IPR002213	GO:0008152; GO:0016758
		TraesCS2B01G498400.1	1	***	tr|A0A1D1ZDN8|A0A1D1ZDN8_9ARAE	Serine hydroxymethyltransferase				G
		TraesCS2B01G498500.1	1	***	tr|A0A0K9P386|A0A0K9P386_ZOSMR	APO protein	PF05634: APO RNA-binding	IPR023342: APO domain	GO:0003723 MF: RNA binding	G	PF05634	IPR023342	GO:0003723
		TraesCS2B01G498600.1	1	*-*	tr|A0A1D6B4W0|A0A1D6B4W0_WHEAT	GrpE protein homolog	PF00646: F-box domain	IPR001810: F-box domain	GO:0005515 MF: protein binding	G	PF00646	IPR001810	GO:0005515
		TraesCS2B01G498700.1	1	***	tr|A0A1D5U3L5|A0A1D5U3L5_WHEAT	rRNA N-glycosidase	PF00161: Ribosome inactivating protein	IPR001574: Ribosome-inactivating protein; IPR016138: Ribosome-inactivating protein, subdomain 1	GO:0017148 BP: negative regulation of translation;GO:0030598 MF: rRNA N-glycosylase activity	G	PF00161	IPR001574; IPR016138	GO:0017148; GO:0030598
		TraesCS2B01G499100.1	1	***	tr|B9SZK5|B9SZK5_RICCO	Receptor-kinase, putative	PF08263: Leucine rich repeat N-terminal domain; PF13855: Leucine rich repeat; PF00069: Protein kinase domain	IPR000719: Protein kinase domain; IPR001611: Leucine-rich repeat; IPR003591: Leucine-rich repeat, typical subtype; IPR008271: Serine/threonine-protein kinase, active site; IPR011009: Protein kinase-like domain; IPR013210: Leucine-rich repeat-containing N-terminal, plant-type; IPR017441: Protein kinase, ATP binding site; IPR032675: Leucine-rich repeat domain, L domain-like	GO:0004672 MF: protein kinase activity;GO:0005515 MF: protein binding;GO:0005524 MF: ATP binding;GO:0006468 BP: protein phosphorylation	G	PF08263; PF13855; PF00069	IPR000719; IPR001611; IPR003591; IPR008271; IPR011009; IPR013210; IPR017441; IPR032675	GO:0004672; GO:0005515; GO:0005524; GO:0006468
		TraesCS2B01G499200.1	1	*-*	tr|B6TBE4|B6TBE4_MAIZE	F-box domain containing protein				TE?
		TraesCS2B01G499300.1	1	***	tr|A0A0K9PZF9|A0A0K9PZF9_ZOSMR	U-box domain-containing protein	PF04564: U-box domain; PF00514: Armadillo/beta-catenin-like repeat	IPR000225: Armadillo; IPR003613: U box domain; IPR011989: Armadillo-like helical; IPR013083: Zinc finger, RING/FYVE/PHD-type; IPR016024: Armadillo-type fold	GO:0004842 MF: ubiquitin-protein transferase activity;GO:0005488 MF: binding;GO:0005515 MF: protein binding;GO:0016567 BP: protein ubiquitination	G	PF04564; PF00514	IPR000225; IPR003613; IPR011989; IPR013083; IPR016024	GO:0004842; GO:0005488; GO:0005515; GO:0016567
		TraesCS2B01G499400.1	1	*-*	tr|A0A1D6B4W0|A0A1D6B4W0_WHEAT	GrpE protein homolog		IPR001810: F-box domain	GO:0005515 MF: protein binding	G		IPR001810	GO:0005515
		TraesCS2B01G499500.1	1	*-*	AT2G20030.1	RING/U-box superfamily protein	PF13639: Ring finger domain	IPR001841: Zinc finger, RING-type; IPR013083: Zinc finger, RING/FYVE/PHD-type	GO:0005515 MF: protein binding;GO:0008270 MF: zinc ion binding	G	PF13639	IPR001841; IPR013083	GO:0005515; GO:0008270
		TraesCS2B01G499600.1	1	***	tr|A0A199VGJ0|A0A199VGJ0_ANACO	26S protease regulatory subunit	PF00004: ATPase family associated with various cellular activities (AAA)	IPR003593: AAA+ ATPase domain; IPR003959: ATPase, AAA-type, core; IPR003960: ATPase, AAA-type, conserved site; IPR005937: 26S proteasome subunit P45; IPR027417: P-loop containing nucleoside triphosphate hydrolase	GO:0005524 MF: ATP binding;GO:0005737 CC: cytoplasm;GO:0016787 MF: hydrolase activity;GO:0030163 BP: protein catabolic process	G	PF00004	IPR003593; IPR003959; IPR003960; IPR005937; IPR027417	GO:0005524; GO:0005737; GO:0016787; GO:0030163
		TraesCS2B01G499700.1	1	--*	sp|Q8NHZ7|MB3L2_HUMAN	Methyl-CpG-binding domain protein 3-like 2				G
		TraesCS2B01G499800.1	1	***	tr|A0A199UFP0|A0A199UFP0_ANACO	Pentatricopeptide repeat-containing protein	PF01535: PPR repeat; PF13041: PPR repeat family	IPR002885: Pentatricopeptide repeat; IPR011990: Tetratricopeptide-like helical domain	GO:0005515 MF: protein binding	G	PF01535; PF13041	IPR002885; IPR011990	GO:0005515
		TraesCS2B01G499900.2	1	***	tr|M7Z6Q5|M7Z6Q5_TRIUA	Peroxidase	PF00141: Peroxidase	IPR000823: Plant peroxidase; IPR002016: Haem peroxidase, plant/fungal/bacterial; IPR010255: Haem peroxidase; IPR019794: Peroxidase, active site	GO:0004601 MF: peroxidase activity;GO:0006979 BP: response to oxidative stress;GO:0020037 MF: heme binding;GO:0055114 BP: oxidation-reduction process	G	PF00141	IPR000823; IPR002016; IPR010255; IPR019794	GO:0004601; GO:0006979; GO:0020037; GO:0055114
		TraesCS2B01G500000.1	1	***	tr|A0A061GGB2|A0A061GGB2_THECC	Late embryogenesis abundant (LEA) hydroxyproline-rich glycoprotein family	PF03168: Late embryogenesis abundant protein	IPR004864: Late embryogenesis abundant protein, LEA-14		G	PF03168	IPR004864
		TraesCS2B01G500100.1	1	***	tr|M8AV69|M8AV69_AEGTA	Pathogenesis-related protein 1	PF00407: Pathogenesis-related protein Bet v I family	IPR000916: Bet v I/Major latex protein; IPR023393: START-like domain; IPR024949: Bet v I type allergen	GO:0006952 BP: defense response;GO:0009607 BP: response to biotic stimulus	G	PF00407	IPR000916; IPR023393; IPR024949	GO:0006952; GO:0009607
		TraesCS2B01G500200.1	1	***	tr|M8AV69|M8AV69_AEGTA	Pathogenesis-related protein 1	PF00407: Pathogenesis-related protein Bet v I family	IPR000916: Bet v I/Major latex protein; IPR023393: START-like domain; IPR024949: Bet v I type allergen	GO:0006952 BP: defense response;GO:0009607 BP: response to biotic stimulus	G	PF00407	IPR000916; IPR023393; IPR024949	GO:0006952; GO:0009607
		TraesCS2B01G500300.1	1	***	tr|M8AV69|M8AV69_AEGTA	Pathogenesis-related protein 1	PF00407: Pathogenesis-related protein Bet v I family	IPR000916: Bet v I/Major latex protein; IPR023393: START-like domain; IPR024949: Bet v I type allergen	GO:0006952 BP: defense response;GO:0009607 BP: response to biotic stimulus	G	PF00407	IPR000916; IPR023393; IPR024949	GO:0006952; GO:0009607
		TraesCS2B01G500500.1	1	***	tr|A0A199VUQ7|A0A199VUQ7_ANACO	GDSL esterase/lipase	PF00657: GDSL-like Lipase/Acylhydrolase	IPR001087: GDSL lipase/esterase; IPR013830: SGNH hydrolase-type esterase domain	GO:0016788 MF: hydrolase activity, acting on ester bonds	G	PF00657	IPR001087; IPR013830	GO:0016788
		TraesCS2B01G500600.1	1	***	tr|Q3LAF9|Q3LAF9_HORVU	Pentatricopeptide repeat-containing protein	PF01535: PPR repeat; PF13041: PPR repeat family	IPR002885: Pentatricopeptide repeat; IPR011990: Tetratricopeptide-like helical domain	GO:0005515 MF: protein binding	G	PF01535; PF13041	IPR002885; IPR011990	GO:0005515
		TraesCS2B01G500700.1	1	***	tr|W5BGD9|W5BGD9_WHEAT	Non-specific lipid-transfer protein	PF00234: Protease inhibitor/seed storage/LTP family	IPR000528: Plant lipid transfer protein/Par allergen; IPR016140: Bifunctional inhibitor/plant lipid transfer protein/seed storage helical domain	GO:0006869 BP: lipid transport;GO:0008289 MF: lipid binding	G	PF00234	IPR000528; IPR016140	GO:0006869; GO:0008289
		TraesCS2B01G500800.1	1	***	tr|W5BGD9|W5BGD9_WHEAT	Non-specific lipid-transfer protein	PF00234: Protease inhibitor/seed storage/LTP family	IPR000528: Plant lipid transfer protein/Par allergen; IPR016140: Bifunctional inhibitor/plant lipid transfer protein/seed storage helical domain	GO:0006869 BP: lipid transport;GO:0008289 MF: lipid binding	G	PF00234	IPR000528; IPR016140	GO:0006869; GO:0008289
		TraesCS2B01G500900.1	1	***	tr|Q5NE30|Q5NE30_WHEAT	Non-specific lipid-transfer protein	PF00234: Protease inhibitor/seed storage/LTP family	IPR000528: Plant lipid transfer protein/Par allergen; IPR016140: Bifunctional inhibitor/plant lipid transfer protein/seed storage helical domain	GO:0006869 BP: lipid transport;GO:0008289 MF: lipid binding	G	PF00234	IPR000528; IPR016140	GO:0006869; GO:0008289
		TraesCS2B01G501000.1	1	***	tr|Q2PCB9|Q2PCB9_WHEAT	Non-specific lipid-transfer protein	PF00234: Protease inhibitor/seed storage/LTP family	IPR000528: Plant lipid transfer protein/Par allergen; IPR016140: Bifunctional inhibitor/plant lipid transfer protein/seed storage helical domain	GO:0006869 BP: lipid transport;GO:0008289 MF: lipid binding	G	PF00234	IPR000528; IPR016140	GO:0006869; GO:0008289
		TraesCS2B01G501200.1	1	***	tr|Q2HV89|Q2HV89_MEDTR	Aldehyde dehydrogenase	PF00171: Aldehyde dehydrogenase family	IPR010061: Methylmalonate-semialdehyde dehydrogenase; IPR015590: Aldehyde dehydrogenase domain; IPR016160: Aldehyde dehydrogenase, cysteine active site; IPR016161: Aldehyde/histidinol dehydrogenase; IPR016162: Aldehyde dehydrogenase N-terminal domain	GO:0004491 MF: methylmalonate-semialdehyde dehydrogenase (acylating) activity;GO:0008152 BP: metabolic process;GO:0016491 MF: oxidoreductase activity;GO:0055114 BP: oxidation-reduction process	G	PF00171	IPR010061; IPR015590; IPR016160; IPR016161; IPR016162	GO:0004491; GO:0008152; GO:0016491; GO:0055114
2B		TraesCS2B01G501300.2	1	***	tr|A0A0K9P0B7|A0A0K9P0B7_ZOSMR	Histone-lysine N-methyltransferase	PF10440: Ubiquitin-binding WIYLD domain; PF05033: Pre-SET motif; PF00856: SET domain	IPR001214: SET domain; IPR003616: Post-SET domain; IPR007728: Pre-SET domain; IPR018848: WIYLD domain; IPR025776: Histone-lysine N-methyltransferase SUVR4/SUVR1/SUVR2	GO:0005515 MF: protein binding;GO:0005634 CC: nucleus;GO:0008270 MF: zinc ion binding;GO:0018024 MF: histone-lysine N-methyltransferase activity;GO:0034968 BP: histone lysine methylation	G	PF10440; PF05033; PF00856	IPR001214; IPR003616; IPR007728; IPR018848; IPR025776	GO:0005515; GO:0005634; GO:0008270; GO:0018024; GO:0034968
		TraesCS2B01G501400.1	1	**-	tr|R7WC89|R7WC89_AEGTA	Linalool synthase, chloroplastic	PF01397: Terpene synthase, N-terminal domain; PF03936: Terpene synthase family, metal binding domain	IPR001906: Terpene synthase, N-terminal domain; IPR005630: Terpene synthase,-binding domain; IPR008930: Terpenoid cyclases/protein prenyltransferase alpha-alpha toroid; IPR008949: Isoprenoid synthase domain	GO:0000287 MF: magnesium ion binding;GO:0008152 BP: metabolic process;GO:0010333 MF: terpene synthase activity;GO:0016829 MF: lyase activity	G	PF01397; PF03936	IPR001906; IPR005630; IPR008930; IPR008949	GO:0000287; GO:0008152; GO:0010333; GO:0016829
		TraesCS2B01G501500.2	1	***	tr|A0A199VCX5|A0A199VCX5_ANACO	UHRF1-binding protein 1	PF12624: N-terminal region of Chorein or VPS13	IPR026854: Vacuolar protein sorting-associated protein 13, N-terminal domain		G	PF12624	IPR026854
		TraesCS2B01G501600.1	1	--*	sp|Q1QNU2|MURC_NITHX	UDP-N-acetylmuramate--L-alanine ligase				G
		TraesCS2B01G501700.1	1	***	tr|A0A1D5U0I4|A0A1D5U0I4_WHEAT	Cysteine proteinase inhibitor	PF16845: Aspartic acid proteinase inhibitor	IPR000010: Cystatin domain	GO:0004869 MF: cysteine-type endopeptidase inhibitor activity	G	PF16845	IPR000010	GO:0004869
		TraesCS2B01G501800.1	1	***	tr|A0A1D5U0I5|A0A1D5U0I5_WHEAT	Cysteine proteinase inhibitor	PF16845: Aspartic acid proteinase inhibitor	IPR000010: Cystatin domain	GO:0004869 MF: cysteine-type endopeptidase inhibitor activity	G	PF16845	IPR000010	GO:0004869
		TraesCS2B01G501900.1	1	--*	AT1G05570.4	callose synthase 1				G
		TraesCS2B01G502000.1	1	--*	AT1G05570.4	callose synthase 1				G
		TraesCS2B01G502100.1	1	***	tr|A0A1D5U0E7|A0A1D5U0E7_WHEAT	Cysteine proteinase inhibitor	PF16845: Aspartic acid proteinase inhibitor	IPR000010: Cystatin domain	GO:0004869 MF: cysteine-type endopeptidase inhibitor activity	G	PF16845	IPR000010	GO:0004869
		TraesCS2B01G502200.1	1	--*	AT1G05570.4	callose synthase 1				G
		TraesCS2B01G502300.1	1	***	tr|A0A1D5U689|A0A1D5U689_WHEAT	Cysteine proteinase inhibitor	PF16845: Aspartic acid proteinase inhibitor	IPR000010: Cystatin domain	GO:0004869 MF: cysteine-type endopeptidase inhibitor activity	G	PF16845	IPR000010	GO:0004869
		TraesCS2B01G502400.1	1	--*	AT1G05570.4	callose synthase 1				G
		TraesCS2B01G502500.1	1	--*	AT1G05570.4	callose synthase 1				G
		TraesCS2B01G502700.1	1	--*	AT1G05570.4	callose synthase 1				G
		TraesCS2B01G502800.1	1	***	tr|W5BG57|W5BG57_WHEAT	Cysteine proteinase inhibitor	PF16845: Aspartic acid proteinase inhibitor	IPR000010: Cystatin domain	GO:0004869 MF: cysteine-type endopeptidase inhibitor activity	G	PF16845	IPR000010	GO:0004869
		TraesCS2B01G502900.1	1	--*	tr|A0A1J3F4H1|A0A1J3F4H1_NOCCA	SWI/SNF complex subunit SWI3D				G
		TraesCS2B01G503000.2	1	***	tr|A0A0B4PJM3|A0A0B4PJM3_SOYBN	Beta-glucosidase	PF00933: Glycosyl hydrolase family 3 N terminal domain; PF01915: Glycosyl hydrolase family 3 C-terminal domain	IPR001764: Glycoside hydrolase, family 3, N-terminal; IPR002772: Glycoside hydrolase family 3 C-terminal domain; IPR017853: Glycoside hydrolase superfamily; IPR019800: Glycoside hydrolase, family 3, active site	GO:0004553 MF: hydrolase activity, hydrolyzing O-glycosyl compounds;GO:0005975 BP: carbohydrate metabolic process	G	PF00933; PF01915	IPR001764; IPR002772; IPR017853; IPR019800	GO:0004553; GO:0005975
		TraesCS2B01G503200.1	1	*-*	tr|A0A0K9P0B7|A0A0K9P0B7_ZOSMR	Histone-lysine N-methyltransferase	PF10440: Ubiquitin-binding WIYLD domain; PF05033: Pre-SET motif; PF00856: SET domain	IPR001214: SET domain; IPR007728: Pre-SET domain; IPR018848: WIYLD domain; IPR025776: Histone-lysine N-methyltransferase SUVR4/SUVR1/SUVR2	GO:0005515 MF: protein binding;GO:0005634 CC: nucleus;GO:0008270 MF: zinc ion binding;GO:0018024 MF: histone-lysine N-methyltransferase activity;GO:0034968 BP: histone lysine methylation	G	PF10440; PF05033; PF00856	IPR001214; IPR007728; IPR018848; IPR025776	GO:0005515; GO:0005634; GO:0008270; GO:0018024; GO:0034968
		TraesCS2B01G503300.1	1	***	tr|A0A1D5UMV3|A0A1D5UMV3_WHEAT	Glycosyltransferase				G
		TraesCS2B01G503400.1	1	***	tr|B9S0D1|B9S0D1_RICCO	Phosphatidylinositol-4-phosphate 5-kinase, putative	PF02493: MORN repeat; PF01504: Phosphatidylinositol-4-phosphate 5-Kinase	IPR002498: Phosphatidylinositol-4-phosphate 5-kinase, core; IPR003409: MORN motif; IPR017163: Phosphatidylinositol-4-phosphate 5-kinase, plant; IPR027483: Phosphatidylinositol-4-phosphate 5-kinase, C-terminal; IPR027484: Phosphatidylinositol-4-phosphate 5-kinase, N-terminal domain	GO:0005524 MF: ATP binding;GO:0016307 MF: phosphatidylinositol phosphate kinase activity;GO:0016308 MF: 1-phosphatidylinositol-4-phosphate 5-kinase activity;GO:0046488 BP: phosphatidylinositol metabolic process	G	PF02493; PF01504	IPR002498; IPR003409; IPR017163; IPR027483; IPR027484	GO:0005524; GO:0016307; GO:0016308; GO:0046488
		TraesCS2B01G503500.1	1	***	tr|B9HE32|B9HE32_POPTR	Cyclin family protein	PF08613: Cyclin	IPR013763: Cyclin-like; IPR013922: Cyclin PHO80-like	GO:0000079 BP: regulation of cyclin-dependent protein serine/threonine kinase activity;GO:0019901 MF: protein kinase binding	G	PF08613	IPR013763; IPR013922	GO:0000079; GO:0019901
		TraesCS2B01G503600.1	1	***	tr|A0A0B2RXJ0|A0A0B2RXJ0_GLYSO	Peroxisome biogenesis protein 22				G
		TraesCS2B01G503700.1	1	***	tr|A0A072TUH8|A0A072TUH8_MEDTR	ATP/DNA-binding protein		IPR003594: Histidine kinase-like ATPase, C-terminal domain		G		IPR003594
		TraesCS2B01G503800.1	1	***	tr|Q10SR6|Q10SR6_ORYSJ	F-box domain containing protein, expressed				TE?
		TraesCS2B01G503900.1	1	*-*	AT5G38350.1	Disease resistance protein (NBS-LRR class) family	PF00931: NB-ARC domain	IPR002182: NB-ARC; IPR011991: Winged helix-turn-helix DNA-binding domain; IPR027417: P-loop containing nucleoside triphosphate hydrolase; IPR032675: Leucine-rich repeat domain, L domain-like	GO:0043531 MF: ADP binding	G	PF00931	IPR002182; IPR011991; IPR027417; IPR032675	GO:0043531
		TraesCS2B01G504000.1	1	***	tr|G7IKK8|G7IKK8_MEDTR	Histone-lysine N-methyltransferase	PF00856: SET domain; PF01753: MYND finger	IPR001214: SET domain; IPR002893: Zinc finger, MYND-type	GO:0005515 MF: protein binding	G	PF00856; PF01753	IPR001214; IPR002893	GO:0005515
		TraesCS2B01G504100.1	1	***	tr|B4G1N4|B4G1N4_MAIZE	CsAtPR5				G
		TraesCS2B01G504200.1	1	***	tr|D7MQM7|D7MQM7_ARALL	Invertase/pectin methylesterase inhibitor family protein	PF04043: Plant invertase/pectin methylesterase inhibitor	IPR006501: Pectinesterase inhibitor domain	GO:0004857 MF: enzyme inhibitor activity	G	PF04043	IPR006501	GO:0004857
		TraesCS2B01G504300.1	1	***	tr|B4G1N4|B4G1N4_MAIZE	CsAtPR5				G
		TraesCS2B01G504400.1	1	***	tr|A0A1D5U490|A0A1D5U490_WHEAT	rRNA N-glycosidase	PF00161: Ribosome inactivating protein	IPR001574: Ribosome-inactivating protein; IPR016138: Ribosome-inactivating protein, subdomain 1	GO:0017148 BP: negative regulation of translation;GO:0030598 MF: rRNA N-glycosylase activity	G	PF00161	IPR001574; IPR016138	GO:0017148; GO:0030598
		TraesCS2B01G504500.1	1	***	tr|B4G1N4|B4G1N4_MAIZE	CsAtPR5				G
		TraesCS2B01G504600.2	1	***	AT1G50410.3	SNF2 domain-containing protein / helicase domain-containing protein / zinc finger protein-like protein	PF00176: SNF2 family N-terminal domain; PF14634: zinc-RING finger domain; PF00271: Helicase conserved C-terminal domain	IPR000330: SNF2-related, N-terminal domain; IPR001650: Helicase, C-terminal; IPR001841: Zinc finger, RING-type; IPR013083: Zinc finger, RING/FYVE/PHD-type; IPR014001: Helicase superfamily 1/2, ATP-binding domain; IPR017907: Zinc finger, RING-type, conserved site; IPR027417: P-loop containing nucleoside triphosphate hydrolase	GO:0005515 MF: protein binding;GO:0005524 MF: ATP binding;GO:0008270 MF: zinc ion binding	TE?	PF00176; PF14634; PF00271	IPR000330; IPR001650; IPR001841; IPR013083; IPR014001; IPR017907; IPR027417	GO:0005515; GO:0005524; GO:0008270
		TraesCS2B01G504700.1	1	***	tr|A0A059Q2Q7|A0A059Q2Q7_9POAL	Metacaspase	PF00656: Caspase domain			G	PF00656
		TraesCS2B01G504800.1	1	--*	AT2G37150.15	RING/U-box superfamily protein				G
		TraesCS2B01G504900.1	1	***	tr|Q2R8J2|Q2R8J2_ORYSJ	NBS-LRR disease resistance protein, putative, expressed	PF00931: NB-ARC domain	IPR002182: NB-ARC; IPR011991: Winged helix-turn-helix DNA-binding domain; IPR027417: P-loop containing nucleoside triphosphate hydrolase; IPR032675: Leucine-rich repeat domain, L domain-like	GO:0043531 MF: ADP binding	G	PF00931	IPR002182; IPR011991; IPR027417; IPR032675	GO:0043531
		TraesCS2B01G505000.1	1	***	tr|A0A087SS38|A0A087SS38_AUXPR	Divalent-cation tolerance protein CutA	PF03091: CutA1 divalent ion tolerance protein	IPR004323: Divalent ion tolerance protein, CutA; IPR011322: Nitrogen regulatory PII-like, alpha/beta; IPR015867: Nitrogen regulatory protein PII/ATP phosphoribosyltransferase, C-terminal	GO:0010038 BP: response to metal ion	G	PF03091	IPR004323; IPR011322; IPR015867	GO:0010038
		TraesCS2B01G505100.1	1	***	tr|A0A061F6X0|A0A061F6X0_THECC	Thioredoxin	PF00085: Thioredoxin	IPR012336: Thioredoxin-like fold; IPR013766: Thioredoxin domain	GO:0045454 BP: cell redox homeostasis	G	PF00085	IPR012336; IPR013766	GO:0045454
		TraesCS2B01G505200.1	1	***	tr|Q6ZII8|Q6ZII8_ORYSJ	Disease resistance protein-like				G
		TraesCS2B01G505300.1	1	***	tr|N1R3J8|N1R3J8_AEGTA	GDSL esterase/lipase		IPR013830: SGNH hydrolase-type esterase domain		G		IPR013830
	MYB10	TraesCS2B01G505400.2	1	***	tr|A0A1D5TXR2|A0A1D5TXR2_WHEAT	Kinesin-like protein	PF00225: Kinesin motor domain	IPR001752: Kinesin motor domain; IPR019821: Kinesin motor domain, conserved site; IPR027417: P-loop containing nucleoside triphosphate hydrolase	GO:0003777 MF: microtubule motor activity;GO:0005524 MF: ATP binding;GO:0007018 BP: microtubule-based movement;GO:0008017 MF: microtubule binding	G	PF00225	IPR001752; IPR019821; IPR027417	GO:0003777; GO:0005524; GO:0007018; GO:0008017
		TraesCS2B01G505500.1	1	--*	tr|A0A061SDV7|A0A061SDV7_9CHLO	Kinesin-like protein				G
		TraesCS2B01G505600.1	1	***	tr|M8C4X2|M8C4X2_AEGTA	Importin subunit beta-1	PF03810: Importin-beta N-terminal domain	IPR001494: Importin-beta, N-terminal domain; IPR011989: Armadillo-like helical; IPR016024: Armadillo-type fold; IPR021133: HEAT, type 2	GO:0005488 MF: binding;GO:0006886 BP: intracellular protein transport;GO:0008536 MF: Ran GTPase binding	G	PF03810	IPR001494; IPR011989; IPR016024; IPR021133	GO:0005488; GO:0006886; GO:0008536
		TraesCS2B01G505700.1	1	--*	AT4G25440.3	zinc finger WD40 repeat protein 1				TE?
		TraesCS2B01G505800.1	1	--*	AT1G70740.1	Protein kinase superfamily protein				G
		TraesCS2B01G505900.1	1	***	tr|A0A0B2ST43|A0A0B2ST43_GLYSO	Werner Syndrome-like exonuclease		IPR012337: Ribonuclease H-like domain	GO:0003676 MF: nucleic acid binding	TE?		IPR012337	GO:0003676

### Sheet: Selected_putative_candidates
	List of selected putative candidate genes based on function and literature search associated to variance heterogeneity in the genetic regulation of grain cadmium concentration in wheat
Chromosome	Gene ID	Gene_type	Putative Function	GO annotation
2A	TraesCS2A01G474000	-	Homeobox-leucine zipper family protein	DNA binding
2A/2B	TraesCS2A01G474100/ TraesCS2B01G497600	Triplicate	ABC transporter	Transporter activity; ATP binding; ATPase activity
2A	TraesCS2A01G475000	-	MADS-box transcription factor	Transcription factor activity, sequence-specific DNA binding; nucleus; regulation of transcription, DNA-templated
2A/2B	TraesCS2A01G476300/ TraesCS2B01G499900	Triplicate	Peroxidase	Peroxidase activity; response to oxidative stress; oxidation-reduction process
2A/2B	TraesCS2A01G474700/ TraesCS2B01G498300	Triplicate	Glycosyltransferase	Metabolic process; transferase activity, transferring hexosyl groups

### Sheet: Homoeologous_gene_set_2A
List of duplicate and triplicate genes in the 2A region
gene_id	gene_type
TraesCS2A01G473900.1	triplicate
TraesCS2A01G474000.1	triplicate
TraesCS2A01G474100.1	triplicate
TraesCS2A01G474200.1	triplicate
TraesCS2A01G474300.1	triplicate
TraesCS2A01G474400.1	triplicate
TraesCS2A01G474500.1	duplicate
TraesCS2A01G474600.1	triplicate
TraesCS2A01G474700.1	triplicate
TraesCS2A01G474800.1	triplicate
TraesCS2A01G474900.1	triplicate
TraesCS2A01G475400.1	triplicate
TraesCS2A01G475600.1	triplicate
TraesCS2A01G475800.1	triplicate
TraesCS2A01G475900.1	triplicate
TraesCS2A01G476000.1	duplicate
TraesCS2A01G476200.1	triplicate
TraesCS2A01G476300.2	triplicate
TraesCS2A01G476400.1	triplicate
TraesCS2A01G477400.1	triplicate
TraesCS2A01G477500.1	triplicate
TraesCS2A01G478000.1	triplicate
